# Aging and Germination of Long-term Stored Seeds: Can MicroRNAs Unlock the Secrets?

**DOI:** 10.1101/2024.07.30.605790

**Authors:** Marta Puchta-Jasińska, Paulina Bolc, Jolanta Groszyk, Maja Boczkowska

## Abstract

**Background:** Small non-coding RNAs appear to be one of the key components of the germination process. To investigate how small non-coding RNAs correlate with germination of seeds with different levels of viability, miRNA-Seq analyses were performed.

**Results:** Our analysis sequencing identified 62 known miRNAs from 11 families and 234 new miRNAs after imbibition process. Among the miRNAs with the highest expression levels, we can mention: miR159, miR168 and miR166. The study placed particular emphasis on miRNAs with significant differences in expression levels at different stages of imbibition and among seeds with different viability. DEG analysis identified 28 miRNAs with significant differences in expression levels, their function was assessed by *in silico* analyses and confirmed by degradome-seq analysis. The expression of miRNAs was verified by qRT-PCR.

**Conclusion:** Our data provides a useful source of information on miRNA during germination long term storage seeds with different viability. The studies suggest that miRNAs are involved in the germination process by their regulation DNA and RNA binding, regulation of developmental process and ribosome.
