## Supplementary material for "Aging and Germination of Long-term Stored Seeds: Can MicroRNAs Unlock the Secrets?": Table 1. List of sequences primers for RT-qPCR

### Sheet: Arkusz1
Name of primer	Sequence
miR166e-Fw	agtcggaccaggcttc
miR166e-Re	caggtccagtttttttttttttttaatg
miR166f-Fw	cagtcggaccaggct
miR166f-Re	gtccagtttttttttttttttggaatg
miR159g-Fw	gcgcagtttggattgaag
miR159g-Re	ggtccagtttttttttttttttgag
miR156c-Fw	gcagtgacagaagagagtg
miR156c-Re	ggtccagtttttttttttttttgct
miR75H-Fw	cagccatgtcgcacg
miR75H-Re	gtccagtttttttttttttttcgaatc
miR56H-Fw	gcagatggtcttcaaagttctc
miR56H-Re	gtccagtttttttttttttttcaatcag
miR227H-Fw	gcgcagtttggattgaag
miR227H-Re	ggtccagtttttttttttttttactc
miR225H-Fw	gcgcagtttggattgaag
miR225H-Re	aggtccagtttttttttttttttagag
miR191H-Fw	gcagggggatgtagctc
miR191H-Re	caggtccagtttttttttttttttattg
miR10H-Fw	gcagaagcataatcgctga
miR10H-Re	ccagtttttttttttttttagccct
