## Supplementary material for "Aging and Germination of Long-term Stored Seeds: Can MicroRNAs Unlock the Secrets?": Table 2. An average level of expression of know miRNA identified in the tested seed sample

### Sheet: Arkusz1
>miRNA	miRNAfamily	Lv6	Lv12	Lv24	Hv6	Hv12	Hv24	Rc6	Rc12	Rc24			>miRNA	miRNAfamily	Lv6			>miRNA	miRNAfamily	Lv12			>miRNA	miRNAfamily	Lv24			>miRNA	miRNAfamily	Hv6
>miR156_a	TTGGATTGAAGGGAGCTC	0	0	0	0.983333333333333	0	0	43466	0	1.39666666666667			>miR5051_c	TCGGACCAGGCTTCATTCCCC	42491			>miR168_g	TTTGCAGGTTTTAGGTCTA	16438			>miR166_a	TGACAGAAGAGAGTGAGC	15707			>miR166_a	TGACAGAAGAGAGTGAGC	0
>miR156_b	CCCGCCTTGCACCAAGTG	45444	0	0	0	0	0	0	0	0			>miR168_j	TTTGGATTGAAGGGAGCTC	9.19666666666667			>miR156_c	TGCAGTTGCTGTCTCAAG	319.56			>miR166_g	ATTTGCAGGTTTTAGGTCT	71.2066666666667			>miR5048_j	TATTTGCAGGTTTTAGGTCTA	11.9933333333333
>miR156_c	TGCAGTTGCTGTCTCAAG	164.95	319.56	203.053333333333	186.38	308.15	264.81	154.823333333333	176.03	216.453333333333	1																	>miR159_g	TGTTGGCTCGACTCACTC	316.713333333333
>miR156_d	TTATTTAGGTACAGAGGG	64.46	29.37	66.3866666666667	51.8866666666667	76.695	104.34	12.4933333333333	68.4433333333333	91.35	1		>miR5049_a	CCCGCCTTGCACCAAGTGAAT	1.02333333333333			>miR171_d	TTTGGCCAACTAGATCTATG	0.723333333333333			>miR5048_g	TGCAGTTGCTGTCTCAAGCTT	15.0466666666667			>miR5051_a	TGACAGAAGAGAGTGAGCACA	0
>miR156_e	CCGCCTTGCACCAAGTGA	364.836666666667	278.273333333333	481.633333333333	462.71	95.83	126.08	112.4	889.553333333333	754.193333333333	1							>miR168-l	CCGCCTTGCACCAAGTGAAT	33.2066666666667								>miR166_g	ATTTGCAGGTTTTAGGTCT	111.126666666667
>miR156_f	TTTGCAGGTTTTAGGTCT	17.7166666666667	15.5666666666667	31747	13.4433333333333	45354	3.75666666666667	15888	34.2833333333333	34.9133333333333	1							>miR168_k	TCGGACCAGGCTTCATTCC	8.98666666666667								>miR166_f	TGCAGTTGCTGTCTCAAGC	143.076666666667
>miR159_a	CGCTTGGTGCAGATCGGG	0	44228	2.94666666666667	1.90333333333333	45413	0	6.30333333333333	0	1.39666666666667			>miR166_d	CGGACCAGGCTTCATTCCC	2.12333333333333			>miR166_h	TGGATTGAAGGGAGCTCTG	1610.33333333333			>miR5051_c	TCGGACCAGGCTTCATTCCCC	4.12333333333333			>miR168_g	TTTGCAGGTTTTAGGTCTA	0.92
>miR159_b	GACAGAAGAGAGTGAGCA	45444	0.836666666666667	0	0.983333333333333	0	0	1.90666666666667	0.593333333333333	0.666666666666667			>miR5048_d	TCGGACCAGGCTTCATTCCC	3.07333333333333			>miR444_b	TTTGGCACCTTGAAACTGGG	2.17333333333333			>miR171_c	CCCGCCTTGCACCAAGTGAA	4.95666666666667			>miR166_d	CGGACCAGGCTTCATTCCC	0.983333333333333
>miR159_c	TGGATTGAAGGGAGCTCT	0	44986	0	35431	23743	5.55666666666667	0.813333333333333	0.593333333333333	0			>miR156_c	TGCAGTTGCTGTCTCAAG	164.95			>miR5049_a	CCCGCCTTGCACCAAGTGAAT	0.836666666666667			>miR171_a	ATTTGCAGGTTTTAGGTCTA	2.94666666666667			>miR6201_b	TATTTGCAGGTTTTAGGTCTAA	30437
>miR159_d	TTGCAGGTTTTAGGTCTA	2.01333333333333	35462	4.28666666666667	29646	18.74	1.85333333333333	18019	45445	0			>miR5048_e	TTTGGATTGAAGGGAGCTCT	45540			>miR159_a	CGCTTGGTGCAGATCGGG	44228			>miR5048_i	TGACCCTGAGGCACTCATACC	1.17666666666667			>miR5048_b	TCGCTTGGTGCAGATCGGGA	0
>miR159_e	CGGACCAGGCTTCATTCC	0	11720	2.94666666666667	16.66	23743	3.70333333333333	16862	3.07666666666667	28.72			>miR444_c	TGTTGGCTCGACTCACTCAG	45444			>miR159_d	TTGCAGGTTTTAGGTCTA	35462			>miR166_d	CGGACCAGGCTTCATTCCC	1.17666666666667			>miR5048_a	TATTTGCAGGTTTTAGGTCT	0
>miR159_f	TATTTGCAGGTTTTAGGT	125.256666666667	819.716666666667	291.6	429.003333333333	518.015	240.96	454.736666666667	256.716666666667	138.253333333333	1																	>miR159_i	TTTGGATTGAAGGGAGCT	4556.77333333333
>miR159_g	TGTTGGCTCGACTCACTC	122.116666666667	900.47	451.443333333333	316.713333333333	692.235	401.013333333333	231.973333333333	187.54	135.553333333333	1							>miR166_e	GCTTGGTGCAGATCGGGAC	60.4966666666667								>miR156_f	TTTGCAGGTTTTAGGTCT	13.4433333333333
>miR159_h	TCGGACCAGGCTTCATTC	169.55	1623.53	655.066666666667	517.906666666667	3039.985	1271.26	643.423333333333	405.213333333333	261.37	1							>miR5051_b	TCGCTTGGTGCAGATCGGGAC	5.68666666666667								>miR5051_c	TCGGACCAGGCTTCATTCCCC	12.7966666666667
>miR159_i	TTTGGATTGAAGGGAGCT	1618.78	2781.64333333333	1699.39	4556.77333333333	545.205	384.943333333333	2405.91333333333	2695.41666666667	14184.2766666667	1		>miR156_e	CCGCCTTGCACCAAGTGA	364.836666666667			>miR5048_g	TGCAGTTGCTGTCTCAAGCTT	2.89666666666667			>miR159_g	TGTTGGCTCGACTCACTC	451.443333333333			>miR168_i	TGACAGAAGAGAGTGAGCA	0.983333333333333
>miR166_a	TGACAGAAGAGAGTGAGC	0	0	15707	0	34335	0	0	0.743333333333333	2.13333333333333																		>miR5048_g	TGCAGTTGCTGTCTCAAGCTT	18.48
>miR166_b	GACAGAAGAGAGTGAGCAC	0	0	15707	0	0	45047	0	0	0								>miR166_g	ATTTGCAGGTTTTAGGTCT	97.9266666666667								>miR168_j	TTTGGATTGAAGGGAGCTC	18.35
>miR166_c	TTGGATTGAAGGGAGCTCT	45444	0	28126	1.90333333333333	0	0	1.73666666666667	45294	1.33333333333333			>miR5051_b	TCGCTTGGTGCAGATCGGGAC	4.03333333333333			>miR5048_f	TGACAGAAGAGAGTGAGCAC	2.93666666666667			>miR156_e	CCGCCTTGCACCAAGTGA	481.633333333333			>miR171_d	TTTGGCCAACTAGATCTATG	0.983333333333333
>miR166_d	CGGACCAGGCTTCATTCCC	2.12333333333333	0.723333333333333	1.17666666666667	0.983333333333333	0	0	0.546666666666667	1.61333333333333	1.33333333333333			>miR5048_i	TGACCCTGAGGCACTCATACC	2.01333333333333			>miR156_f	TTTGCAGGTTTTAGGTCT	15.5666666666667			>miR166_e	GCTTGGTGCAGATCGGGAC	37.09			>miR168_h	TCGCTTGGTGCAGATCGGG	0.91
>miR166_e	GCTTGGTGCAGATCGGGAC	55.1333333333333	60.4966666666667	37.09	64.2133333333333	23.495	45339	88.3366666666667	42.9133333333333	39.6133333333333	1																	>miR156_e	CCGCCTTGCACCAAGTGA	462.71
>miR166_f	TGCAGTTGCTGTCTCAAGC	215.67	219.886666666667	222.963333333333	143.076666666667	105.045	106.833333333333	228.286666666667	241.646666666667	172.29	1		>miR159_h	TCGGACCAGGCTTCATTC	169.55			>miR444_a	CGGACCAGGCTTCATTCCCC	1.37333333333333			>miR156_c	TGCAGTTGCTGTCTCAAG	203.053333333333			>miR159_c	TGGATTGAAGGGAGCTCT	35431
>miR166_g	ATTTGCAGGTTTTAGGTCT	54.3833333333333	97.9266666666667	71.2066666666667	111.126666666667	30.68	69.5333333333333	76.4833333333333	72.27	104.243333333333	1																	>miR168_c	CGCTTGGTGCAGATCGGGA	2.80333333333333
>miR166_h	TGGATTGAAGGGAGCTCTG	1321.31	1610.33333333333	1356.67333333333	1631.94	125.055	178.263333333333	1034.05333333333	2221.48666666667	2889.92666666667	1		>miR444_b	TTTGGCACCTTGAAACTGGG	45444			>miR171_a	ATTTGCAGGTTTTAGGTCTA	34455			>miR156_f	TTTGCAGGTTTTAGGTCT	31747			>miR444_b	TTTGGCACCTTGAAACTGGG	0
>miR168_a	CCCGCCTTGCACCAAGTGA	0	0.723333333333333	0	0	21610	45511	652.953333333333	0	0			>miR168-l	CCGCCTTGCACCAAGTGAAT	27.3366666666667			>miR5051_c	TCGGACCAGGCTTCATTCCCC	17.57			>miR5048_f	TGACAGAAGAGAGTGAGCAC	4.62666666666667			>miR159_b	GACAGAAGAGAGTGAGCA	0.983333333333333
>miR168_b	TTTGGCACCTTGAAACTGG	0	0	0	28915	21610	32143	0	0	0.666666666666667			>miR166_f	TGCAGTTGCTGTCTCAAGC	215.67			>miR159_h	TCGGACCAGGCTTCATTC	1623.53			>miR159_d	TTGCAGGTTTTAGGTCTA	4.28666666666667			>miR156_a	TTGGATTGAAGGGAGCTC	0.983333333333333
>miR168_c	CGCTTGGTGCAGATCGGGA	0.99	0	0	2.80333333333333	3.885	0	0	0.743333333333333	0.736666666666667			>miR156_f	TTTGCAGGTTTTAGGTCT	17.7166666666667			>miR5048_j	TATTTGCAGGTTTTAGGTCTA	10.2533333333333			>miR166_f	TGCAGTTGCTGTCTCAAGC	222.963333333333			>miR5049_a	CCCGCCTTGCACCAAGTGAAT	35431
>miR168_d	GGACCAGGCTTCATTCCCC	1.02333333333333	3.54666666666667	15189	27181	23743	3.73333333333333	0.546666666666667	35490	10.1366666666667	1																	>miR166_e	GCTTGGTGCAGATCGGGAC	64.2133333333333
>miR168_e	ATTATTTAGGTACAGAGGG	0	0	0	0	0	0	0	0	0.666666666666667			>miR6201_b	TATTTGCAGGTTTTAGGTCTAA	1.02333333333333			>miR444_c	TGTTGGCTCGACTCACTCAG	0.723333333333333			>miR168_j	TTTGGATTGAAGGGAGCTC	15.6566666666667			>miR6201_a	TGACCCTGAGGCACTCATACCG	0
>miR168_f	TATTTGCAGGTTTTAGGTC	0	0	0	0.91	0	0	39.03	0	0			>miR5048_j	TATTTGCAGGTTTTAGGTCTA	11.3166666666667			>miR5048_a	TATTTGCAGGTTTTAGGTCT	0.723333333333333			>miR159_i	TTTGGATTGAAGGGAGCT	1699.39			>miR168_d	GGACCAGGCTTCATTCCCC	27181
>miR168_g	TTTGCAGGTTTTAGGTCTA	0	16438	0	0.92	34335	6.34333333333333	36.3233333333333	0.593333333333333	0.736666666666667			>miR171_b	TTTGCAGGTTTTAGGTCTAA	14093			>miR159_e	CGGACCAGGCTTCATTCC	11720			>miR168_d	GGACCAGGCTTCATTCCCC	15189			>miR156_b	CCCGCCTTGCACCAAGTG	0
>miR168_h	TCGCTTGGTGCAGATCGGG	0	0	0	0.91	21610	1.85333333333333	479.753333333333	0	0.736666666666667			>miR171_d	TTTGGCCAACTAGATCTATG	45444			>miR6201_b	TATTTGCAGGTTTTAGGTCTAA	20455			>miR6201_b	TATTTGCAGGTTTTAGGTCTAA	28126			>miR444_a	CGGACCAGGCTTCATTCCCC	0
>miR168_i	TGACAGAAGAGAGTGAGCA	0	0	0	0.983333333333333	0	0	652.953333333333	0	0																		>miR156_c	TGCAGTTGCTGTCTCAAG	186.38
>miR168_j	TTTGGATTGAAGGGAGCTC	9.19666666666667	46935	15.6566666666667	18.35	26.215	51.1266666666667	1.73666666666667	5.43666666666667	17472	1																	>miR159_f	TATTTGCAGGTTTTAGGT	429.003333333333
>miR168_k	TCGGACCAGGCTTCATTCC	6.25666666666667	8.98666666666667	24320	29.29	39.515	20.9566666666667	45536	8.68666666666667	45548	1		>miR159_d	TTGCAGGTTTTAGGTCTA	2.01333333333333			>miR5048_e	TTTGGATTGAAGGGAGCTCT	13.74			>miR159_f	TATTTGCAGGTTTTAGGT	291.6			>miR168_f	TATTTGCAGGTTTTAGGTC	0.91
>miR168-l	CCGCCTTGCACCAAGTGAAT	27.3366666666667	33.2066666666667	63.7666666666667	180.1	7.185	7.10666666666667	10.3166666666667	33.95	540.366666666667	1		>miR168_k	TCGGACCAGGCTTCATTCC	6.25666666666667			>miR156_d	TTATTTAGGTACAGAGGG	29.37			>miR159_h	TCGGACCAGGCTTCATTC	655.066666666667			>miR159_a	CGCTTGGTGCAGATCGGG	1.90333333333333
>miR171_a	ATTTGCAGGTTTTAGGTCTA	1.02333333333333	34455	2.94666666666667	4.63333333333333	21610	5.58333333333333	2.45333333333333	0.87	8.35333333333333	1		>miR166_h	TGGATTGAAGGGAGCTCTG	1321.31			>miR5048_k	TGATTGAGCCGTGCCAATATC	0.723333333333333			>miR159_a	CGCTTGGTGCAGATCGGG	2.94666666666667			>miR159_d	TTGCAGGTTTTAGGTCTA	29646
>miR171_b	TTTGCAGGTTTTAGGTCTAA	14093	44228	19.2433333333333	27426	0	0	13912	9.68666666666667	19.44			>miR168_d	GGACCAGGCTTCATTCCCC	1.02333333333333			>miR159_c	TGGATTGAAGGGAGCTCT	44986			>miR5048_j	TATTTGCAGGTTTTAGGTCTA	10.6866666666667			>miR5048_i	TGACCCTGAGGCACTCATACC	0
>miR171_c	CCCGCCTTGCACCAAGTGAA	0	20455	4.95666666666667	0	23743	1.49666666666667	16103	3.35666666666667	10.4533333333333			>miR6201_a	TGACCCTGAGGCACTCATACCG	0.99			>miR6201_a	TGACCCTGAGGCACTCATACCG	44228			>miR6201_a	TGACCCTGAGGCACTCATACCG	1.17666666666667			>miR5048_h	AATTATTTAGGTACAGAGGGA	0
>miR171_d	TTTGGCCAACTAGATCTATG	45444	0.723333333333333	10.8533333333333	0.983333333333333	0	0	14.1033333333333	24654	34.1933333333333			>miR5048_b	TCGCTTGGTGCAGATCGGGA	1.02333333333333			>miR166_d	CGGACCAGGCTTCATTCCC	0.723333333333333			>miR5048_e	TTTGGATTGAAGGGAGCTCT	11.6966666666667			>miR5049_b	TTTGGCACCTTGAAACTGGGA	0
>miR444_a	CGGACCAGGCTTCATTCCCC	0	1.37333333333333	0	0	0	0	0	0	0																		>miR168-l	CCGCCTTGCACCAAGTGAAT	180.1
>miR444_b	TTTGGCACCTTGAAACTGGG	45444	2.17333333333333	0	0	34335	0	1.45666666666667	0	0			>miR159_f	TATTTGCAGGTTTTAGGT	125.256666666667			>miR5048_h	AATTATTTAGGTACAGAGGGA	0.723333333333333			>miR5048_h	AATTATTTAGGTACAGAGGGA	2.85666666666667			>miR168_b	TTTGGCACCTTGAAACTGG	28915
>miR444_c	TGTTGGCTCGACTCACTCAG	45444	0.723333333333333	5.80333333333333	0.983333333333333	0	1.85333333333333	0	2.35666666666667	2			>miR5048_f	TGACAGAAGAGAGTGAGCAC	6.11333333333333			>miR159_i	TTTGGATTGAAGGGAGCT	2781.64333333333			>miR168-l	CCGCCTTGCACCAAGTGAAT	63.7666666666667			>miR6200_a	TTTGGATTGAAGGGAGCTCTG	0.983333333333333
>miR5048_a	TATTTGCAGGTTTTAGGTCT	0	0.723333333333333	0	0	0	32143	3.08333333333333	0.87	0																		>miR171_a	ATTTGCAGGTTTTAGGTCTA	4.63333333333333
>miR5048_b	TCGCTTGGTGCAGATCGGGA	1.02333333333333	0	0	0	0	0	3.25333333333333	0	0			>miR5048_h	AATTATTTAGGTACAGAGGGA	1.02333333333333			>miR168_a	CCCGCCTTGCACCAAGTGA	0.723333333333333			>miR166_h	TGGATTGAAGGGAGCTCTG	1356.67333333333			>miR5049_c	TGTTGGCTCGACTCACTCAGA	0
>miR5048_c	TTGGATTGAAGGGAGCTCTG	0	0.723333333333333	0	0	3.885	32143	23377	1.46333333333333	2.14333333333333								>miR159_f	TATTTGCAGGTTTTAGGT	819.716666666667								>miR159_e	CGGACCAGGCTTCATTCC	16.66
>miR5048_d	TCGGACCAGGCTTCATTCCC	3.07333333333333	19664	5.29666666666667	7.37666666666667	0	10.4533333333333	4.01666666666667	5.45666666666667	2.73666666666667								>miR159_g	TGTTGGCTCGACTCACTC	900.47								>miR166_h	TGGATTGAAGGGAGCTCTG	1631.94
>miR5048_e	TTTGGATTGAAGGGAGCTCT	45540	13.74	11.6966666666667	7.44333333333333	34335	45301	0	34547	43070			>miR5048_g	TGCAGTTGCTGTCTCAAGCTT	45414			>miR5048_i	TGACCCTGAGGCACTCATACC	16438			>miR166_b	GACAGAAGAGAGTGAGCAC	15707			>miR166_b	GACAGAAGAGAGTGAGCAC	0
>miR5048_f	TGACAGAAGAGAGTGAGCAC	6.11333333333333	2.93666666666667	4.62666666666667	30437	0	1.49666666666667	2.28333333333333	9.43333333333333	32234			>miR171_a	ATTTGCAGGTTTTAGGTCTA	1.02333333333333			>miR168_j	TTTGGATTGAAGGGAGCTC	46935			>miR171_d	TTTGGCCAACTAGATCTATG	10.8533333333333			>miR5048_k	TGATTGAGCCGTGCCAATATC	0
>miR5048_g	TGCAGTTGCTGTCTCAAGCTT	45414	2.89666666666667	15.0466666666667	18.48	0	0	2.28333333333333	12.0666666666667	17.5366666666667			>miR168_c	CGCTTGGTGCAGATCGGGA	0.99			>miR171_b	TTTGCAGGTTTTAGGTCTAA	44228			>miR5051_a	TGACAGAAGAGAGTGAGCACA	1.17666666666667			>miR5048_c	TTGGATTGAAGGGAGCTCTG	0
>miR5048_h	AATTATTTAGGTACAGAGGGA	1.02333333333333	0.723333333333333	2.85666666666667	0	0	0	0	0.87	1.39666666666667			>miR159_i	TTTGGATTGAAGGGAGCT	1618.78			>miR159_b	GACAGAAGAGAGTGAGCA	0.836666666666667			>miR159_e	CGGACCAGGCTTCATTCC	2.94666666666667			>miR5048_f	TGACAGAAGAGAGTGAGCAC	30437
>miR5048_i	TGACCCTGAGGCACTCATACC	2.01333333333333	16438	1.17666666666667	0	0	3.37666666666667	43466	0.593333333333333	0.666666666666667																		>miR5048_d	TCGGACCAGGCTTCATTCCC	7.37666666666667
>miR5048_j	TATTTGCAGGTTTTAGGTCTA	11.3166666666667	10.2533333333333	10.6866666666667	11.9933333333333	5.535	22402	0.643333333333333	22.54	9.53666666666667	1																	>miR159_h	TCGGACCAGGCTTCATTC	517.906666666667
>miR5048_k	TGATTGAGCCGTGCCAATATC	0	0.723333333333333	0	0	0	0	0	0	0			>miR156_d	TTATTTAGGTACAGAGGG	64.46			>miR168_d	GGACCAGGCTTCATTCCCC	3.54666666666667			>miR156_d	TTATTTAGGTACAGAGGG	66.3866666666667			>miR166_c	TTGGATTGAAGGGAGCTCT	1.90333333333333
>miR5049_a	CCCGCCTTGCACCAAGTGAAT	1.02333333333333	0.836666666666667	0	35431	0	0	0	0.87	2.06333333333333			>miR166_c	TTGGATTGAAGGGAGCTCT	45444			>miR5051_a	TGACAGAAGAGAGTGAGCACA	20455			>miR5051_b	TCGCTTGGTGCAGATCGGGAC	28126			>miR171_c	CCCGCCTTGCACCAAGTGAA	0
>miR5049_b	TTTGGCACCTTGAAACTGGGA	0	0	0	0	0	0	0.546666666666667	0	1.40333333333333			>miR159_g	TGTTGGCTCGACTCACTC	122.116666666667			>miR5048_c	TTGGATTGAAGGGAGCTCTG	0.723333333333333			>miR171_b	TTTGCAGGTTTTAGGTCTAA	19.2433333333333			>miR171_b	TTTGCAGGTTTTAGGTCTAA	27426
>miR5049_c	TGTTGGCTCGACTCACTCAGA	0	0	0	0	0	0	0	0.743333333333333	0			>miR166_g	ATTTGCAGGTTTTAGGTCT	54.3833333333333			>miR166_f	TGCAGTTGCTGTCTCAAGC	219.886666666667			>miR5048_d	TCGGACCAGGCTTCATTCCC	5.29666666666667			>miR444_c	TGTTGGCTCGACTCACTCAG	0.983333333333333
>miR5051_a	TGACAGAAGAGAGTGAGCACA	0	20455	1.17666666666667	0	34335	0	0	0	0.666666666666667																		>miR156_d	TTATTTAGGTACAGAGGG	51.8866666666667
>miR5051_b	TCGCTTGGTGCAGATCGGGAC	4.03333333333333	5.68666666666667	28126	0.983333333333333	23743	17989	0.643333333333333	4.90666666666667	6.34666666666667	1																	>miR5048_e	TTTGGATTGAAGGGAGCTCT	7.44333333333333
>miR5051_c	TCGGACCAGGCTTCATTCCCC	42491	17.57	4.12333333333333	12.7966666666667	21610	3.37666666666667	45387	17.7166666666667	33.75	1		>miR159_b	GACAGAAGAGAGTGAGCA	45444			>miR171_c	CCCGCCTTGCACCAAGTGAA	20455			>miR166_c	TTGGATTGAAGGGAGCTCT	28126			>miR168_e	ATTATTTAGGTACAGAGGG	0
>miR6200_a	TTTGGATTGAAGGGAGCTCTG	0	0	0	0.983333333333333	0	0	0	1.33666666666667	0.736666666666667			>miR166_e	GCTTGGTGCAGATCGGGAC	55.1333333333333			>miR156_e	CCGCCTTGCACCAAGTGA	278.273333333333			>miR444_c	TGTTGGCTCGACTCACTCAG	5.80333333333333			>miR5051_b	TCGCTTGGTGCAGATCGGGAC	0.983333333333333
>miR6201_a	TGACCCTGAGGCACTCATACCG	0.99	44228	1.17666666666667	0	0	0	0	0.593333333333333	3.46666666666667																		>miR168_k	TCGGACCAGGCTTCATTCC	29.29
>miR6201_b	TATTTGCAGGTTTTAGGTCTAA	1.02333333333333	20455	28126	30437	0	1.85333333333333	0	13.2133333333333	6.72666666666667			>miR156_b	CCCGCCTTGCACCAAGTG	45444			>miR5048_d	TCGGACCAGGCTTCATTCCC	19664			>miR168_k	TCGGACCAGGCTTCATTCC	24320			>miR168_a	CCCGCCTTGCACCAAGTGA	0

### Sheet: Arkusz3
>miRNA	miRNAfamily		Lv6	Lv12	Lv24	Hv6	Hv12	Hv24	Rc6	Rc12	Rc24
>miR156_a	TTGGATTGAAGGGAGCTC	18	0	0	0	0.983333	0	0	43466	0	1.39667
>miR156_b	CCCGCCTTGCACCAAGTG	18	45444	0	0	0	0	0	0	0	0
>miR156_c	TGCAGTTGCTGTCTCAAG	18	164.95	319.56	203.053	186.38	308.15	264.81	154.823	176.03	216.453
>miR156_d	TTATTTAGGTACAGAGGG	18	64.46	29.37	66.3867	51.8867	76.695	104.34	12.4933	68.4433	91.35
>miR156_e	CCGCCTTGCACCAAGTGA	18	364.837	278.273	481.633	462.71	95.83	126.08	112.4	889.553	754.193
>miR156_f	TTTGCAGGTTTTAGGTCT	18	17.7167	15.5667	31747	13.4433	45354	3.75667	15888	34.2833	34.9133
		0	46056	642.77	32498.1	715.403	45834.7	498.987	59633.7	1168.31	1098.31	188146	20905.1
>miR159_a	CGCTTGGTGCAGATCGGG	18	0	44228	2.94667	1.90333	45413	0	6.30333	0	1.39667
>miR159_b	GACAGAAGAGAGTGAGCA	18	45444	0.836667	0	0.983333	0	0	1.90667	0.593333	0.666667
>miR159_c	TGGATTGAAGGGAGCTCT	18	0	44986	0	35431	23743	5.55667	0.813333	0.593333	0
>miR159_d	TTGCAGGTTTTAGGTCTA	18	2.01333	35462	4.28667	29646	18.74	1.85333	18019	45445	0
>miR159_e	CGGACCAGGCTTCATTCC	18	0	11720	2.94667	16.66	23743	3.70333	16862	3.07667	28.72
>miR159_f	TATTTGCAGGTTTTAGGT	18	125.257	819.717	291.6	429.003	518.015	240.96	454.737	256.717	138.253
>miR159_g	TGTTGGCTCGACTCACTC	18	122.117	900.47	451.443	316.713	692.235	401.013	231.973	187.54	135.553
>miR159_h	TCGGACCAGGCTTCATTC	18	169.55	1623.53	655.067	517.907	3039.99	1271.26	643.423	405.213	261.37
>miR159_i	TTTGGATTGAAGGGAGCT	18	1618.78	2781.64	1699.39	4556.77	545.205	384.943	2405.91	2695.42	14184.3
		0	47481.7	142522	3107.68	70916.9	97713.2	2309.29	38626.1	48994.2	14750.2	466421	51824.6
>miR166_a	TGACAGAAGAGAGTGAGC	18	0	0	15707	0	34335	0	0	0.743333	2.13333
>miR166_b	GACAGAAGAGAGTGAGCAC	19	0	0	15707	0	0	45047	0	0	0
>miR166_c	TTGGATTGAAGGGAGCTCT	19	45444	0	28126	1.90333	0	0	1.73667	45294	1.33333
>miR166_d	CGGACCAGGCTTCATTCCC	19	2.12333	0.723333	1.17667	0.983333	0	0	0.546667	1.61333	1.33333
>miR166_e	GCTTGGTGCAGATCGGGAC	19	55.1333	60.4967	37.09	64.2133	23.495	45339	88.3367	42.9133	39.6133
>miR166_f	TGCAGTTGCTGTCTCAAGC	19	215.67	219.887	222.963	143.077	105.045	106.833	228.287	241.647	172.29
>miR166_g	ATTTGCAGGTTTTAGGTCT	19	54.3833	97.9267	71.2067	111.127	30.68	69.5333	76.4833	72.27	104.243
>miR166_h	TGGATTGAAGGGAGCTCTG	19	1321.31	1610.33	1356.67	1631.94	125.055	178.263	1034.05	2221.49	2889.93
		0	47092.6	1989.37	61229.1	1953.24	34619.3	90740.6	1429.44	47874.7	3210.87	290139	32237.7
>miR168_a	CCCGCCTTGCACCAAGTGA	19	0	0.723333	0	0	21610	45511	652.953	0	0
>miR168_b	TTTGGCACCTTGAAACTGG	19	0	0	0	28915	21610	32143	0	0	0.666667
>miR168_c	CGCTTGGTGCAGATCGGGA	19	0.99	0	0	2.80333	3.885	0	0	0.743333	0.736667
>miR168_d	GGACCAGGCTTCATTCCCC	19	1.02333	3.54667	15189	27181	23743	3.73333	0.546667	35490	10.1367
>miR168_e	ATTATTTAGGTACAGAGGG	19	0	0	0	0	0	0	0	0	0.666667
>miR168_f	TATTTGCAGGTTTTAGGTC	19	0	0	0	0.91	0	0	39.03	0	0
>miR168_g	TTTGCAGGTTTTAGGTCTA	19	0	16438	0	0.92	34335	6.34333	36.3233	0.593333	0.736667
>miR168_h	TCGCTTGGTGCAGATCGGG	19	0	0	0	0.91	21610	1.85333	479.753	0	0.736667
>miR168_i	TGACAGAAGAGAGTGAGCA	19	0	0	0	0.983333	0	0	652.953	0	0
>miR168_j	TTTGGATTGAAGGGAGCTC	19	9.19667	46935	15.6567	18.35	26.215	51.1267	1.73667	5.43667	17472
>miR168_k	TCGGACCAGGCTTCATTCC	19	6.25667	8.98667	24320	29.29	39.515	20.9567	45536	8.68667	45548
>miR168-l	CCGCCTTGCACCAAGTGAAT	20	27.3367	33.2067	63.7667	180.1	7.185	7.10667	10.3167	33.95	540.367
		0	44.8033	63419.5	39588.4	56330.3	122985	77745.1	47409.6	35539.4	63574	506636	56292.9
>miR171_a	ATTTGCAGGTTTTAGGTCTA	20	1.02333	34455	2.94667	4.63333	21610	5.58333	2.45333	0.87	8.35333
>miR171_b	TTTGCAGGTTTTAGGTCTAA	20	14093	44228	19.2433	27426	0	0	13912	9.68667	19.44
>miR171_c	CCCGCCTTGCACCAAGTGAA	20	0	20455	4.95667	0	23743	1.49667	16103	3.35667	10.4533
>miR171_d	TTTGGCCAACTAGATCTATG	20	45444	0.723333	10.8533	0.983333	0	0	14.1033	24654	34.1933
		0	59538	99138.7	38	27431.6	45353	7.08	30031.6	24667.9	72.44	286278	31808.7
>miR444_a	CGGACCAGGCTTCATTCCCC	20	0	1.37333	0	0	0	0	0	0	0
>miR444_b	TTTGGCACCTTGAAACTGGG	20	45444	2.17333	0	0	34335	0	1.45667	0	0
>miR444_c	TGTTGGCTCGACTCACTCAG	20	45444	0.723333	5.80333	0.983333	0	1.85333	0	2.35667	2
		0	90888	4.27	5.80333	0.983333	34335	1.85333	1.45667	2.35667	2	125242	13915.7
>miR5048_a	TATTTGCAGGTTTTAGGTCT	20	0	0.723333	0	0	0	32143	3.08333	0.87	0
>miR5048_b	TCGCTTGGTGCAGATCGGGA	20	1.02333	0	0	0	0	0	3.25333	0	0
>miR5048_c	TTGGATTGAAGGGAGCTCTG	20	0	0.723333	0	0	3.885	32143	23377	1.46333	2.14333
>miR5048_d	TCGGACCAGGCTTCATTCCC	20	3.07333	19664	5.29667	7.37667	0	10.4533	4.01667	5.45667	2.73667
>miR5048_e	TTTGGATTGAAGGGAGCTCT	20	45540	13.74	11.6967	7.44333	34335	45301	0	34547	43070
>miR5048_f	TGACAGAAGAGAGTGAGCAC	20	6.11333	2.93667	4.62667	30437	0	1.49667	2.28333	9.43333	32234
>miR5048_g	TGCAGTTGCTGTCTCAAGCTT	21	45414	2.89667	15.0467	18.48	0	0	2.28333	12.0667	17.5367
>miR5048_h	AATTATTTAGGTACAGAGGGA	21	1.02333	0.723333	2.85667	0	0	0	0	0.87	1.39667
>miR5048_i	TGACCCTGAGGCACTCATACC	21	2.01333	16438	1.17667	0	0	3.37667	43466	0.593333	0.666667
>miR5048_j	TATTTGCAGGTTTTAGGTCTA	21	11.3167	10.2533	10.6867	11.9933	5.535	22402	0.643333	22.54	9.53667
>miR5048_k	TGATTGAGCCGTGCCAATATC	21	0	0.723333	0	0	0	0	0	0	0
		0	90978.6	36134.7	51.3867	30482.3	34344.4	132004	66858.6	34600.3	75338	500793	55643.6
>miR5049_a	CCCGCCTTGCACCAAGTGAAT	21	1.02333	0.836667	0	35431	0	0	0	0.87	2.06333
>miR5049_b	TTTGGCACCTTGAAACTGGGA	21	0	0	0	0	0	0	0.546667	0	1.40333
>miR5049_c	TGTTGGCTCGACTCACTCAGA	21	0	0	0	0	0	0	0	0.743333	0
		0	1.02333	0.836667	0	35431	0	0	0.546667	1.61333	3.46667	35438.5	3937.61
>miR5051_a	TGACAGAAGAGAGTGAGCACA	21	0	20455	1.17667	0	34335	0	0	0	0.666667
>miR5051_b	TCGCTTGGTGCAGATCGGGAC	21	4.03333	5.68667	28126	0.983333	23743	17989	0.643333	4.90667	6.34667
>miR5051_c	TCGGACCAGGCTTCATTCCCC	21	42491	17.57	4.12333	12.7967	21610	3.37667	45387	17.7167	33.75
		0	42495	20478.3	28131.3	13.78	79688	17992.4	45387.6	22.6233	40.7633	234250	26027.8
>miR6200_a	TTTGGATTGAAGGGAGCTCTG	21	0	0	0	0.983333	0	0	0	1.33667	0.736667
>miR6201_a	TGACCCTGAGGCACTCATACCG		0.99	44228	1.17667	0	0	0	0	0.593333	3.46667
>miR6201_b	TATTTGCAGGTTTTAGGTCTAA		1.02333	20455	28126	30437	0	1.85333	0	13.2133	6.72667
			2.01333	64683	28127.2	30437	0	1.85333	0	13.8067	10.1933	123275	13697.2
			424578	429014	192777	253714	494872	321302	289379	192886	158101
					1.04637e+06			1.06989e+06			640366
			22	15	23	18	28	26	17	16	13
			40	47	39	44	34		45	46	49

### Sheet: Arkusz2
>miRNA					>miR156_c	1
>miR168_j	1				>miR156_d	1
>miR168_k	1				>miR156_e	1
>miR168_d	1				>miR156_f	1
>miR166_g	1				>miR159_f	1
>miR159_g	1				>miR159_g	1
>miR159_f	1				>miR159_h	1
>miR159_i	1				>miR159_i	1
>miR166_f	1				>miR166_e	1
>miR156_c	1				>miR166_f	1
>miR159_h	1				>miR166_g	1
>miR166_h	1				>miR166_h	1
>miR5051_c	1				>miR168_d	1
>miR156_f	1				>miR168_j	1
>miR166_e	1				>miR168_k	1
>miR168-l	1				>miR168-l	1
>miR5051_b	1				>miR171_a	1
>miR156_e	1				>miR5048_j	1
>miR171_a	1				>miR5051_b	1
>miR5048_j	1				>miR5051_c	1
>miR156_d	1				>miRNA
>miR156_b
>miR444_a
>miR5048_k
>miR166_b
>miR444_b
>miR5048_b
>miR168_f
>miR168_i
>miR168_a
>miR159_d
>miR159_c
>miR5049_c
>miR5048_a
>miR444_c
>miR5048_f
>miR5048_e
>miR168_e
>miR5051_a
>miR168_b
>miR5048_i
>miR159_b
>miR168_h
>miR168_g
>miR168_c
>miR6200_a
>miR166_c
>miR166_d
>miR156_a
>miR159_a
>miR5048_h
>miR5049_b
>miR171_c
>miR5048_g
>miR171_b
>miR5049_a
>miR166_a
>miR5048_c
>miR5048_d
>miR159_e
>miR6201_a
>miR171_d
>miR6201_b
